# Mapping disease critical spatially variable gene programs by integrating spatial transcriptomics with human genetics

**DOI:** 10.1101/2025.09.24.678397

**Authors:** Hanbyul Lee, Haochen Sun, Xuewei Cao, Berke Karaahmet, Zhijian Li, Hans-Ulrich Klein, Mariko Taga, Gao Wang, Philip L. De Jager, David A. Bennett, Luca Pinello, Xin Jin, Rahul Mazumder, Kushal K. Dey

## Abstract

Spatial gene expression patterns underlie tissue organization, development, and disease, yet current methods for detecting spatially variable genes (SVGs) lack the flexibility to capture multi-scale structure, ensure robustness across platforms, and integrate with genetic data to assess disease relevance. We present Spacelink, a unified framework that models spatial variability of a gene at both whole-tissue and cell-type resolution using an adaptive mixture of data-driven spatial kernels and summarizes it using an Effective Spatial Variability (ESV) metric. Spacelink achieved up to 3.2x higher detection power over eight existing global SVG and cell-type SVG methods while showing consistently superior FDR control across 34 different simulation settings and also showed superior cross-platform concordance in matched tissue Visium and CosMx datasets. Applied to 3 healthy CosMx human tissues (brain cortex, lymph node, liver), Spacelink revealed that SVGs are highly informative for 113 complex traits and diseases (average GWAS sample size = 340,406). Spacelink showed up to 2.2x higher disease informativeness over competing methods in tissue-relevant complex diseases and traits, conditional on putative non-spatial expression-level confounders. Applied to a mouse organogenesis Stereo-seq atlas (8 developmental stages), Spacelink identified 145 genes with stage-associated ESV within brain independent of mean expression, that are enriched in pathways like Wnt signaling and Rap1 signaling characterizing early and late development, respectively. Integration with in vivo Perturb-seq targeting 35 de novo ASD risk genes revealed that perturbations in excitatory neurons and astrocytes preferentially altered spatially structured downstream gene programs (1.7–2.2x higher average ESV across stages than other cell types), many of which were enriched for polygenic autism GWAS loci. In neurodegeneration, analysis of 32 Visium dorsolateral prefrontal cortex samples spanning Alzheimer’s disease (AD) pathology stages identified 334 genes with decreasing ESV along amyloid burden (enriched for glycolysis) and 216 genes with decreasing ESV along tau tangle accumulation (enriched for apoptotic pathways). Several AD risk genes (*PKM, CLU, GPI*) showed conserved reductions in spatial variability with AD pathology in both human and 5xFAD mouse, with *PKM* linking to a colocalized splicing QTL and amyloid burden QTL variant. These results highlight the utility of Spacelink in decoding spatially variable gene programs that connect tissue architecture to disease genetics.
