## Supplementary Table S1 for "Mapping disease critical spatially variable gene programs by integrating spatial transcriptomics with human genetics"

### Sheet: Table S1
Table S1. Complex traits and diseases used in disease-informativeness analysis
Category	Domain	Trait	Sample size (N)	Source
Brain-related	Behavioral	Depression	361730	Nagel, M., et al. Meta-analysis of genome-wide association studies for neuroticism in 449,484 individuals identifies novel genetic loci and pathways. Nature genetics 50.7 (2018): 920-927.
Brain-related	Behavioral	General risk tolerance	466571	Karlsson Linnér, R., et al. Genome-wide association analyses of risk tolerance and risky behaviors in over 1 million individuals identify hundreds of loci and shared genetic influences. Nature genetics 51.2 (2019): 245-257.
Brain-related	Behavioral	Insomnia	385506	Jansen, P. R., et al. Genome-wide analysis of insomnia in 1,331,010 individuals identifies new risk loci and functional pathways. Nature genetics 51.3 (2019): 394-403.
Brain-related	Behavioral	Morning person	410520	UK Biobank (460K)
Brain-related	Behavioral	Neuroticism	371912	Turley, P. et al. Multi-trait analysis of genome-wide association summary statistics using MTAG. Nature Genetics 50, 229–237 (2018).
Brain-related	Behavioral	Neuroticism	372066	UK Biobank (460K)
Brain-related	Behavioral	Reaction time	300486	Davies, G., et al. Study of 300,486 individuals identifies 148 independent genetic loci influencing general cognitive function. Nature communications 9.1 (2018): 2098.
Brain-related	Behavioral	Sleep duration	446118	Dashti, H. S., et al. Genome-wide association study identifies genetic loci for self-reported habitual sleep duration supported by accelerometer-derived estimates. Nature communications 10.1 (2019): 1100.
Brain-related	Neurological	Alzheimer's disease	54162	Lambert, J. et al. Meta-analysis of 74,046 individuals identifies 11 new susceptibility loci for Alzheimer's disease. Nature Genetics 45, 1452-1458 (2013).
Brain-related	Neurological	Alzheimer's disease	450988	Jansen, P. R., et al. Genome-wide analysis of insomnia in 1,331,010 individuals identifies new risk loci and functional pathways. Nature genetics 51.3 (2019): 394-403.
Brain-related	Neurological	Anorexia	32143	Duncan, L. et al. Genome-Wide Association Study Reveals First Locus for Anorexia Nervosa and Metabolic Correlations. Am J Psychiatry 174, 850-858 (2017)
Brain-related	Neurological	Attention deficit/hyperactivity disorder	55374	Demontis, D. et al. Discovery of the first genome-wide significant risk loci for attention deficit/hyperactivity disorder. Nature Genetics 51, 63-75 (2019).
Brain-related	Neurological	Autism spectrum disorder	46351	Grove, J. et al. Identification of common genetic risk variants for autism spectrum disorder. Nature Genetics 51, 431–444 (2019).
Brain-related	Neurological	BDSCZ	107620	Ruderfer, D. M., et al. Genomic dissection of bipolar disorder and schizophrenia, including 28 subphenotypes. Cell 173.7 (2018): 1705-1715.
Brain-related	Neurological	Bipolar disorder	41653	Bipolar Disorder and Schizophrenia Working Group of the Psychiatric Genomics Consortium. Genomic Dissection of Bipolar Disorder and Schizophrenia, Including 28 Subphenotypes. Cell 123, 1705–1715 (2018).
Brain-related	Neurological	Edu college	454813	UK Biobank (460K)
Brain-related	Neurological	Edu years	454813	UK Biobank (460K)
Brain-related	Neurological	Intelligence	229517	Savage, J. E., et al. Genome-wide association meta-analysis in 269,867 individuals identifies new genetic and functional links to intelligence. Nature genetics 50.7 (2018): 912-919.
Brain-related	Neurological	Major depressive disorder	173005	Wray, N. R. et al. Genome-wide association analyses identify 44 risk variants and refine the genetic architecture of major depression. Nautre Genetics 50, 668-681 (2018).
Brain-related	Neurological	Schziophrenia	65967	Bipolar Disorder and Schizophrenia Working Group of the Psychiatric Genomics Consortium. Genomic Dissection of Bipolar Disorder and Schizophrenia, Including 28 Subphenotypes. Cell 123, 1705–1715 (2018).
Brain-related	Neurological	Scz vs BD	38855	Ruderfer, D. M., et al. Genomic dissection of bipolar disorder and schizophrenia, including 28 subphenotypes. Cell 173.7 (2018): 1705-1715.
Liver-related	Hepatic	Alanine aminotransferase	431882	UK Biobank (460K)
Liver-related	Hepatic	Alkaline phosphatase	433862	UK Biobank (460K)
Liver-related	Hepatic	Aspartate aminotransferase	430982	UK Biobank (460K)
Liver-related	Hepatic	Direct bilirubin	367717	UK Biobank (460K)
Liver-related	Hepatic	Gamma-glutamyl transferase	431097	UK Biobank (460K)
Liver-related	Hepatic	Primary biliary cirrhosis	13239	Cordell, H. J., et al. International genome-wide meta-analysis identifies new primary biliary cirrhosis risk loci and targetable pathogenic pathways. Nature communications 6.1 (2015): 8019.
Liver-related	Hepatic	Total bilirubin	429423	UK Biobank (460K)
Liver-related	Lipids	Apolipoprotein A	396008	UK Biobank (460K)
Liver-related	Lipids	Apolipoprotein B	433225	UK Biobank (460K)
Liver-related	Lipids	Cholesterol	435137	UK Biobank (460K)
Liver-related	Lipids	HDL	86437	Teslovich, T. M., et al. Biological, clinical and population relevance of 95 loci for blood lipids. Nature 466.7307 (2010): 707-713.
Liver-related	Lipids	HDL cholesterol	397612	UK Biobank (460K)
Liver-related	Lipids	Hi-chol-self-rep	459324	UK Biobank (460K)
Liver-related	Lipids	LDL direct	434347	UK Biobank (460K)
Liver-related	Lipids	Lipoprotein A	346782	UK Biobank (460K)
Liver-related	Lipids	Triglycerides	431952	UK Biobank (460K)
Lymph-node-related	Hematopoietic	Eosinophil count	439938	UK Biobank (460K)
Lymph-node-related	Hematopoietic	High light scatter reticulocyte count	437490	UK Biobank (460K)
Lymph-node-related	Hematopoietic	Lymphocyte count	443940	UK Biobank (460K)
Lymph-node-related	Hematopoietic	Mean corpuscular hemoglobin	443686	UK Biobank (460K)
Lymph-node-related	Hematopoietic	Mean platelet volume	445163	UK Biobank (460K)
Lymph-node-related	Hematopoietic	Mean sphered cell volume	437542	UK Biobank (460K)
Lymph-node-related	Hematopoietic	Monocyte count	442620	UK Biobank (460K)
Lymph-node-related	Hematopoietic	Platelet count	444382	UK Biobank (460K)
Lymph-node-related	Hematopoietic	Platelet distribution width	444656	UK Biobank (460K)
Lymph-node-related	Hematopoietic	Red blood cell count	445174	UK Biobank (460K)
Lymph-node-related	Hematopoietic	Red blood cell distribution width	442700	UK Biobank (460K)
Lymph-node-related	Hematopoietic	White blood cell count	444502	UK Biobank (460K)
Lymph-node-related	Immunological	Adult onset asthma	327253	Ferreira, M. A., et al. Genetic architectures of childhood-and adult-onset asthma are partly distinct. The American Journal of Human Genetics 104.4 (2019): 665-684.
Lymph-node-related	Immunological	Allergy eczema diagnosed	458699	UK Biobank (460K)
Lymph-node-related	Immunological	Asthma diagnosed	458699	UK Biobank (460K)
Lymph-node-related	Immunological	Autoimmune disease all	459234	UK Biobank (460K)
Lymph-node-related	Immunological	Autoimmune disease sure	459234	UK Biobank (460K)
Lymph-node-related	Immunological	C-reactive protein	429526	UK Biobank (460K)
Lymph-node-related	Immunological	Celiac	15283	Dubois, P. C. A. et al. Multiple common variants for celiac disease influencing immune gene expression. Nature Genetics 42, 295–302 (2010).
Lymph-node-related	Immunological	Crohn's disease	20883	Liu, J. Z. et al. Association analyses identify 38 susceptibility loci for inflammatory bowel disease and highlight shared genetic risk across populations. Nature Genetics 47, 979–986 (2015).
Lymph-node-related	Immunological	Crohn's disease	40266	De Lange, K. M., et al. Genome-wide association study implicates immune activation of multiple integrin genes in inflammatory bowel disease. Nature genetics 49.2 (2017): 256-261.
Lymph-node-related	Immunological	Dermatology	459324	UK Biobank (460K)
Lymph-node-related	Immunological	Hypothyroidism self rep	459324	UK Biobank (460K)
Lymph-node-related	Immunological	Inflammatory bowel disease	59957	De Lange, K. M., et al. Genome-wide association study implicates immune activation of multiple integrin genes in inflammatory bowel disease. Nature genetics 49.2 (2017): 256-261.
Lymph-node-related	Immunological	Lupus	14267	Bentham, J. et al. Genetic association analyses implicate aberrant regulation of innate and adaptive immunity genes in the pathogenesis of systemic lupus erythematosus. Nature Genetics 47, 1457–1464 (2015).
Lymph-node-related	Immunological	Multiple sclerosis	27148	Sawcer, S. et al. Genetic risk and a primary role for cell-mediated immune mechanisms in multiple sclerosis. Nature 476, 214–219 (2011).
Lymph-node-related	Immunological	Psoriasis	459324	UK Biobank (460K)
Lymph-node-related	Immunological	Rheumatoid arthritis	37681	Okada, Y., et al. Genetics of rheumatoid arthritis contributes to biology and drug discovery. Nature 506 (2014): 376–381.
Lymph-node-related	Immunological	Thyroid any self rep	459324	UK Biobank (460K)
Lymph-node-related	Immunological	Ulcerative colitis	27432	Liu, J. Z. et al. Association analyses identify 38 susceptibility loci for inflammatory bowel disease and highlight shared genetic risk across populations. Nature Genetics 47, 979–986 (2015).
Lymph-node-related	Immunological	Ulcerative colitis	45975	De Lange, K. M., et al. Genome-wide association study implicates immune activation of multiple integrin genes in inflammatory bowel disease. Nature genetics 49.2 (2017): 256-261.
Other	Cardiovascular	Atrial fibrillation	1030836	Nielsen, J. B., et al. Biobank-driven genomic discovery yields new insight into atrial fibrillation biology. Nature genetics 50.9 (2018): 1234-1239.
Other	Cardiovascular	Cardiovascular	459324	UK Biobank (460K)
Other	Cardiovascular	Coronary artery disease	250736	Howson, J. M. M., et al. Fifteen new risk loci for coronary artery disease highlight arterial-wall-specific mechanisms. Nature genetics vol. 49,7 (2017): 1113-1119. doi:10.1038/ng.3874
Other	Cardiovascular	Diastolic blood pressure	422771	UK Biobank (460K)
Other	Cardiovascular	Hypertension diagnosed	458554	UK Biobank (460K)
Other	Cardiovascular	Stroke	198048	Malik, R., et al. Multiancestry genome-wide association study of 520,000 subjects identifies 32 loci associated with stroke and stroke subtypes. Nature genetics 50.4 (2018): 524-537.
Other	Cardiovascular	Systolic blood pressure	422771	UK Biobank (460K)
Other	Metabolic	Basal metabolic rate	451316	UK Biobank (460K)
Other	Metabolic	Body mass index	457824	UK Biobank (460K)
Other	Metabolic	Glucose	393767	UK Biobank (460K)
Other	Metabolic	Hemoglobin A1c	411840	UK Biobank (460K)
Other	Metabolic	Type 1 diabetes	26890	Bradfield, J. P., et al. A genome-wide meta-analysis of six type 1 diabetes cohorts identifies multiple associated loci. PLoS genetics 7.9 (2011): e1002293.
Other	Metabolic	Type 2 diabetes	6078	Meta-Analyses of Glucose and Insulin-related traits Consortium (MAGIC) Investigators, et al. Large-scale association analysis provides insights into the genetic architecture and pathophysiology of type 2 diabetes. Nature genetics 44.9 (2012): 981-990.
Other	Metabolic	Type 2 diabetes	459324	UK Biobank (460K)
Other	Metabolic	Waist-to-hip ratio (adjusted by BMI)	458417	UK Biobank (460K)
Other	Other	Age at menarche	242278	UK Biobank (460K)
Other	Other	Age at menopause	143025	UK Biobank (460K)
Other	Other	Age first birth female	169434	UK Biobank (460K)
Other	Other	Albumin	398112	UK Biobank (460K)
Other	Other	All cancer	459324	UK Biobank (460K)
Other	Other	Balding	208336	UK Biobank (460K)
Other	Other	Breast cancer	459324	UK Biobank (460K)
Other	Other	Calcium	397453	UK Biobank (460K)
Other	Other	Ever smoked	74035	Tobacco and Genetics Consortium. Genome-wide meta-analyses identify multiple loci associated with smoking behavior. Nature Genetics 42(5) (2010):441-447.
Other	Other	FEV1FVCzSMOKE	371949	UK Biobank (460K)
Other	Other	FVCzSMOKE	371949	UK Biobank (460K)
Other	Other	Insulin-like growth factor 1	432292	UK Biobank (460K)
Other	Other	Melanoma cancer	459324	UK Biobank (460K)
Other	Other	Number children ever born	456500	UK Biobank (460K)
Other	Other	pigment Skin	453609	UK Biobank (460K)
Other	Other	pigment Sunburn	344229	UK Biobank (460K)
Other	Other	pigment Tanning	449984	UK Biobank (460K)
Other	Other	Prosphate	397561	UK Biobank (460K)
Other	Other	Prostate cancer	459324	UK Biobank (460K)
Other	Other	Sex hormone binding globulin	391848	UK Biobank (460K)
Other	Other	Smoking status	457683	UK Biobank (460K)
Other	Other	Testosterone (males)	196813	UK Biobank (460K)
Other	Other	Total protein	397652	UK Biobank (460K)
Other	Other	Vitamin D	415700	UK Biobank (460K)
Other	Renal	Creatinine	434158	UK Biobank (460K)
Other	Renal	Cystatin C	433200	UK Biobank (460K)
Other	Renal	Urea	433620	UK Biobank (460K)
Other	Renal	Uric acid	434570	UK Biobank (460K)
Other	Skeletal	Estimated heel bone mineral density	445921	UK Biobank (460K)
Other	Skeletal	Height	458303	UK Biobank (460K)
