## Supplementary Table S8 for "Mapping disease critical spatially variable gene programs by integrating spatial transcriptomics with human genetics"

### Sheet: Sheet1
Features of different datasets
Dataset	Number of genes	Number of spots	Average spot sparsity across genes	5% quantile of sparsity	95% quantile of sparsity
10X Visium Human DLPFC	3309	3640	0.586583	0.135422	0.796538
10X Visium Human Lymph Node	8395	4040	0.455458	0.0443179	0.744318
10X Visium Human Heart	2307	4236	0.504967	0.0111688	0.777733
10X Visium Human Kidney	11216	5937	0.534982	0.166274	0.806646
10X Visium Human Skin Melanoma	11284	3459	0.501445	0.261423	0.812608
10X Visium Human Normal Prostate	5391	2544	0.60595	0.206056	0.80928
10X Visium Human Prostate Cancer	8473	3461	0.501383	0.100173	0.766879
10X Visium Human Breast Cancer 2	9005	2519	0.519498	0.129944	0.792295
10X Visium Human Cervical Cancer	10000	2782	0.416911	0.0711794	0.763394
10X Visium Human Lung Cancer	12487	6196	0.26224	0.019209	0.755771
CosMx Human Frontal Cortex	6278	188686	0.911231	0.774036	0.98229
CosMx Human Liver	1000	332877	0.862854	0.45769	0.966658
CosMx Human Lymph Node	6175	1852946	0.92536	0.79643	0.983929
MOSTA E9.5 E1S1	25568	5913	0.860237	0.369474	0.999831
MOSTA E10.5 E1S1	25201	18408	0.857861	0.331812	0.999891
MOSTA E11.5 E1S1	26854	30124	0.89573	0.491809	0.999934
MOSTA E12.5 E1S1	27810	51365	0.912794	0.607679	0.999961
MOSTA E13.5 E1S1	28408	77369	0.927074	0.672363	0.999974
MOSTA E14.5 E1S1	28463	102519	0.901939	0.550856	0.999971
MOSTA E15.5 E1S1	28798	113350	0.940879	0.74497	0.999974
MOSTA E16.5 E1S1	28204	121767	0.938272	0.73396	0.999984
MOSTA E9.5 E1S1 (Binned)	25568	470	0.591816	0.0489362	0.997872
MOSTA E10.5 E1S1 (Binned)	25201	1410	0.585651	0.0397163	0.998582
MOSTA E11.5 E1S1 (Binned)	26854	2306	0.645783	0.0368604	0.999133
MOSTA E12.5 E1S1 (Binned)	27810	3827	0.664423	0.0480794	0.999477
MOSTA E13.5 E1S1 (Binned)	28408	5729	0.685806	0.0624891	0.999651
MOSTA E14.5 E1S1 (Binned)	28463	7587	0.638422	0.0218795	0.999605
MOSTA E15.5 E1S1 (Binned)	28798	8357	0.713991	0.0863946	0.999641
MOSTA E16.5 E1S1 (Binned)	28204	9019	0.712958	0.0908582	0.999778
AD (ID: 05779736_1)	36601	1767	0.928318	0.612337	1
AD (ID: 05779736_2)	36601	2204	0.944032	0.702813	1
AD (ID: 11327005_1)	36601	2041	0.957806	0.77266	1
AD (ID: 11327005_2)	36601	1737	0.950127	0.728267	1
AD (ID: 18414513_1)	36601	1273	0.937749	0.664572	1
AD (ID: 18414513_2)	36601	1531	0.947852	0.723057	1
AD (ID: 20242958_1)	36601	2340	0.908463	0.503846	1
AD (ID: 20242958_2)	36601	2173	0.941672	0.69029	1
AD (ID: 20254902_1)	36601	2134	0.908124	0.505623	1
AD (ID: 20254902_2)	36601	2064	0.910211	0.519864	1
AD (ID: 20260284_1)	36601	1315	0.953993	0.758935	1
AD (ID: 20260284_2)	36601	1427	0.946515	0.714085	1
AD (ID: 20865035_1)	36601	2082	0.952055	0.747839	1
AD (ID: 20865035_2)	36601	2014	0.93156	0.62711	1
AD (ID: 20933324_1)	36601	2649	0.934149	0.637599	1
AD (ID: 20933324_2)	36601	2590	0.915488	0.530888	1
AD (ID: 35941263_2)	36601	1402	0.938396	0.671184	1
AD (ID: 50106730_1)	36601	1403	0.942782	0.682823	1
AD (ID: 50106730_2)	36601	2262	0.938522	0.659593	1
AD (ID: 50107871_2)	36601	1967	0.946864	0.717844	1
AD (ID: 50109215_1)	36601	2088	0.953439	0.758621	1
AD (ID: 50109215_2)	36601	2101	0.948952	0.731556	1
AD (ID: 50301387_2)	36601	1599	0.916925	0.54409	1
AD (ID: 50301387_3)	36601	1772	0.918317	0.543454	1
AD (ID: 50301675_1)	36601	1388	0.943147	0.698127	1
AD (ID: 50301675_2)	36601	1994	0.943498	0.7001	1
AD (ID: 50402729_1)	36601	2047	0.95861	0.78212	1
AD (ID: 50402729_2)	36601	1857	0.940961	0.673129	1
AD (ID: 50500136_1)	36601	1663	0.904565	0.487673	1
AD (ID: 50500136_3)	36601	1166	0.919938	0.560034	1
AD (ID: 69982533_1)	36601	1756	0.936098	0.648633	1
AD (ID: 69982533_2)	36601	1782	0.927135	0.590909	1
